# Profiling the Human Phosphoproteome to Estimate the True Extent of Protein Phosphorylation

**DOI:** 10.1101/2021.04.14.439901

**Authors:** Anton Kalyuzhnyy, Patrick A. Eyers, Claire E. Eyers, Zhi Sun, Eric W. Deutsch, Andrew R. Jones

## Abstract

Mass spectrometry-based phosphoproteomics allows large-scale generation of phosphorylation site data. However, analytical pipelines need to be carefully designed and optimised to minimise incorrect identification of phosphopeptide sequences or wrong localisation of phosphorylation sites within those peptides. Public databases such as PhosphoSitePlus (PSP) and PeptideAtlas (PA) compile results from published papers or openly available MS data, but to our knowledge, there is no database-level control for false discovery of sites, subsequently leading to the likely overestimation of true phosphosites. It is therefore difficult for researchers to assess which phosphosites are “real” and which are likely to be artefacts of data processing. By profiling the human phosphoproteome, we aimed to estimate the false discovery rate (FDR) of phosphosites based on available evidence in PSP and/or PA and predict a more realistic count of true phosphosites. We ranked sites into phosphorylation likelihood sets based on layers of accumulated evidence and then analysed them in terms of amino acid conservation across 100 species, sequence properties and functional annotations of associated proteins. We demonstrated significant differences between the sets and developed a method for independent phosphosite FDR estimation. Remarkably, we estimated a false discovery rate of 86.1%, 95.4% and 82.2% within sets of described phosphoserine (pSer), phosphothreonine (pThr) and phosphotyrosine (pTyr) sites respectively for which only a single piece of identification evidence is available (the vast majority of sites in PSP). Overall, we estimate that ∼56,000 Ser, 10,000 Thr and 12,000 Tyr phosphosites in the human proteome have truly been identified to date, based on evidence in PSP and/or PA, which is lower than most published estimates. Furthermore, our analysis estimated ∼91,000 Ser, 49,000 Thr and 26,000 Tyr sites that are likely to represent false-positive phosphosite identifications. We conclude that researchers should be aware of the significant potential for false positive sites to be present in public databases and should evaluate the evidence behind the phosphosites used in their research.
