## Supplementary material for "Profiling the Human Phosphoproteome to Estimate the True Extent of Protein Phosphorylation": SI_Tab5_targets_not_analysed

Target	Reason for not being analysed
A0A087WU04	No significant (E-value of <=0.00001) matches found in BLAST
A0A087X096	No significant (E-value of <=0.00001) matches found in BLAST
A0A096LPG2	No significant (E-value of <=0.00001) matches found in BLAST
A0A0A0MT69	No significant (E-value of <=0.00001) matches found in BLAST
A0A0A0MT70	No significant (E-value of <=0.00001) matches found in BLAST
A0A0A0MT78	No significant (E-value of <=0.00001) matches found in BLAST
A0A0A0MT84	No significant (E-value of <=0.00001) matches found in BLAST
A0A0A0MT85	No significant (E-value of <=0.00001) matches found in BLAST
A0A0A0MT86	No significant (E-value of <=0.00001) matches found in BLAST
A0A0A0MT87	No significant (E-value of <=0.00001) matches found in BLAST
A0A0A0MT89	No significant (E-value of <=0.00001) matches found in BLAST
A0A0A0MT92	No significant (E-value of <=0.00001) matches found in BLAST
A0A0A0MT93	No significant (E-value of <=0.00001) matches found in BLAST
A0A0A0MT94	No significant (E-value of <=0.00001) matches found in BLAST
A0A0A0MT96	No significant (E-value of <=0.00001) matches found in BLAST
A0A0A0MT97	No significant (E-value of <=0.00001) matches found in BLAST
A0A0A0MTA2	No significant (E-value of <=0.00001) matches found in BLAST
A0A0A0MTA3	No significant (E-value of <=0.00001) matches found in BLAST
A0A0A0MTA4	No significant (E-value of <=0.00001) matches found in BLAST
A0A0A0MTA7	No significant (E-value of <=0.00001) matches found in BLAST
A0A0B4J200	No significant (E-value of <=0.00001) matches found in BLAST
A0A0C4DH62	No significant (E-value of <=0.00001) matches found in BLAST
A0A0C4DH63	No significant (E-value of <=0.00001) matches found in BLAST
A0A0C5B5G6	No significant (E-value of <=0.00001) matches found in BLAST
A0A0G2JKW9	No significant (E-value of <=0.00001) matches found in BLAST
A0A0G2JND7	No significant (E-value of <=0.00001) matches found in BLAST
A0A0G2JQF1	No significant (E-value of <=0.00001) matches found in BLAST
A0A0J9YVP2	No significant (E-value of <=0.00001) matches found in BLAST
A0A0J9YVP9	No significant (E-value of <=0.00001) matches found in BLAST
A0A0J9YVS3	No significant (E-value of <=0.00001) matches found in BLAST
A0A0J9YW14	No significant (E-value of <=0.00001) matches found in BLAST
A0A0J9YWN2	No significant (E-value of <=0.00001) matches found in BLAST
A0A075B6S0	No significant (E-value of <=0.00001) matches found in BLAST
A0A0J9YWP8	No significant (E-value of <=0.00001) matches found in BLAST
A0A0J9YWX3	No significant (E-value of <=0.00001) matches found in BLAST
A0A0J9YX06	No significant (E-value of <=0.00001) matches found in BLAST
A0A0J9YXA8	No significant (E-value of <=0.00001) matches found in BLAST
A0A0J9YXG5	No significant (E-value of <=0.00001) matches found in BLAST
A0A0J9YXM7	No significant (E-value of <=0.00001) matches found in BLAST
A0A1B0GUZ9	No significant (E-value of <=0.00001) matches found in BLAST
A0A075B6U8	No significant (E-value of <=0.00001) matches found in BLAST
A0A075B6V0	No significant (E-value of <=0.00001) matches found in BLAST
A0A075B6V1	No significant (E-value of <=0.00001) matches found in BLAST
A0A075B6V2	No significant (E-value of <=0.00001) matches found in BLAST
A0A075B6V6	No significant (E-value of <=0.00001) matches found in BLAST
A0A286YEV6	No significant (E-value of <=0.00001) matches found in BLAST
A0A286YF60	No significant (E-value of <=0.00001) matches found in BLAST
A0A286YF77	No significant (E-value of <=0.00001) matches found in BLAST
A0A075B6V8	No significant (E-value of <=0.00001) matches found in BLAST
A0A075B6V9	No significant (E-value of <=0.00001) matches found in BLAST
A0A494C030	No significant (E-value of <=0.00001) matches found in BLAST
A0A075B6W3	No significant (E-value of <=0.00001) matches found in BLAST
A0A075B6W4	No significant (E-value of <=0.00001) matches found in BLAST
A0A494C1N4	No significant (E-value of <=0.00001) matches found in BLAST
A0A075B6W6	No significant (E-value of <=0.00001) matches found in BLAST
A0A5F9ZH02	No significant (E-value of <=0.00001) matches found in BLAST
A0A5F9ZHS0	No significant (E-value of <=0.00001) matches found in BLAST
A0A5F9ZHZ3	No significant (E-value of <=0.00001) matches found in BLAST
A0A5H1ZRR4	No significant (E-value of <=0.00001) matches found in BLAST
A0A075B6W8	No significant (E-value of <=0.00001) matches found in BLAST
A0N4X2	No significant (E-value of <=0.00001) matches found in BLAST
A0N4X5	No significant (E-value of <=0.00001) matches found in BLAST
A0N4Z3	No significant (E-value of <=0.00001) matches found in BLAST
A0N4Z7	No significant (E-value of <=0.00001) matches found in BLAST
A0N4Z8	No significant (E-value of <=0.00001) matches found in BLAST
A0A075B6X0	No significant (E-value of <=0.00001) matches found in BLAST
A0A075B6X7	No significant (E-value of <=0.00001) matches found in BLAST
A1L4Q6	No significant (E-value of <=0.00001) matches found in BLAST
A0A075B6X8	No significant (E-value of <=0.00001) matches found in BLAST
A0A075B6Y0	No significant (E-value of <=0.00001) matches found in BLAST
A0A075B6Y1	No significant (E-value of <=0.00001) matches found in BLAST
A0A075B6Y2	No significant (E-value of <=0.00001) matches found in BLAST
A0A075B6Y3	No significant (E-value of <=0.00001) matches found in BLAST
A0A075B6Y4	No significant (E-value of <=0.00001) matches found in BLAST
A0A075B6Y5	No significant (E-value of <=0.00001) matches found in BLAST
A0A075B6Y8	No significant (E-value of <=0.00001) matches found in BLAST
A0A075B6Z0	No significant (E-value of <=0.00001) matches found in BLAST
A0A075B6Z1	No significant (E-value of <=0.00001) matches found in BLAST
A6NC62	No significant (E-value of <=0.00001) matches found in BLAST
A0A075B6Z2	No significant (E-value of <=0.00001) matches found in BLAST
A0A075B6Z4	No significant (E-value of <=0.00001) matches found in BLAST
A0A075B6Z5	No significant (E-value of <=0.00001) matches found in BLAST
A0A075B6Z8	No significant (E-value of <=0.00001) matches found in BLAST
A0A075B6Z9	No significant (E-value of <=0.00001) matches found in BLAST
A0A075B700	No significant (E-value of <=0.00001) matches found in BLAST
A0A075B702	No significant (E-value of <=0.00001) matches found in BLAST
A0A075B706	No significant (E-value of <=0.00001) matches found in BLAST
A0A075B708	No significant (E-value of <=0.00001) matches found in BLAST
A0A075B709	No significant (E-value of <=0.00001) matches found in BLAST
A0A075B711	No significant (E-value of <=0.00001) matches found in BLAST
A0A075B712	No significant (E-value of <=0.00001) matches found in BLAST
A0A075B713	No significant (E-value of <=0.00001) matches found in BLAST
A0A075B714	No significant (E-value of <=0.00001) matches found in BLAST
A8K010	No significant (E-value of <=0.00001) matches found in BLAST
O60756	No significant (E-value of <=0.00001) matches found in BLAST
A8MTW9	No significant (E-value of <=0.00001) matches found in BLAST
O76042	No significant (E-value of <=0.00001) matches found in BLAST
A8MUL3	No significant (E-value of <=0.00001) matches found in BLAST
P04553	No significant (E-value of <=0.00001) matches found in BLAST
B1ANH7	No significant (E-value of <=0.00001) matches found in BLAST
P0C5K6	No significant (E-value of <=0.00001) matches found in BLAST
P0C7T7	No significant (E-value of <=0.00001) matches found in BLAST
P0C7V0	No significant (E-value of <=0.00001) matches found in BLAST
P0C841	No significant (E-value of <=0.00001) matches found in BLAST
P0C853	No significant (E-value of <=0.00001) matches found in BLAST
P0C854	No significant (E-value of <=0.00001) matches found in BLAST
P0C864	No significant (E-value of <=0.00001) matches found in BLAST
P0C879	No significant (E-value of <=0.00001) matches found in BLAST
P0CE67	No significant (E-value of <=0.00001) matches found in BLAST
P0CG42	No significant (E-value of <=0.00001) matches found in BLAST
P0CG43	No significant (E-value of <=0.00001) matches found in BLAST
B3EWF7	No significant (E-value of <=0.00001) matches found in BLAST
P0DMR3	No significant (E-value of <=0.00001) matches found in BLAST
P13985	No significant (E-value of <=0.00001) matches found in BLAST
C9JC47	No significant (E-value of <=0.00001) matches found in BLAST
H0YIK9	No significant (E-value of <=0.00001) matches found in BLAST
H3BN30	No significant (E-value of <=0.00001) matches found in BLAST
I3L0S3	No significant (E-value of <=0.00001) matches found in BLAST
J3KSC0	No significant (E-value of <=0.00001) matches found in BLAST
K7EIQ3	No significant (E-value of <=0.00001) matches found in BLAST
O15225	No significant (E-value of <=0.00001) matches found in BLAST
P59051	No significant (E-value of <=0.00001) matches found in BLAST
P59052	No significant (E-value of <=0.00001) matches found in BLAST
P86434	No significant (E-value of <=0.00001) matches found in BLAST
Q0IIN9	No significant (E-value of <=0.00001) matches found in BLAST
Q0P140	No significant (E-value of <=0.00001) matches found in BLAST
Q107X0	No significant (E-value of <=0.00001) matches found in BLAST
Q13072	No significant (E-value of <=0.00001) matches found in BLAST
Q13166	No significant (E-value of <=0.00001) matches found in BLAST
Q13278	No significant (E-value of <=0.00001) matches found in BLAST
Q17RH7	No significant (E-value of <=0.00001) matches found in BLAST
Q2M3A8	No significant (E-value of <=0.00001) matches found in BLAST
Q3LI61	No significant (E-value of <=0.00001) matches found in BLAST
Q3SY05	No significant (E-value of <=0.00001) matches found in BLAST
Q495D7	No significant (E-value of <=0.00001) matches found in BLAST
Q5QFB9	No significant (E-value of <=0.00001) matches found in BLAST
Q5SY13	No significant (E-value of <=0.00001) matches found in BLAST
Q5T5F5	No significant (E-value of <=0.00001) matches found in BLAST
Q5TC04	No significant (E-value of <=0.00001) matches found in BLAST
Q5TEV5	No significant (E-value of <=0.00001) matches found in BLAST
Q5TG53	No significant (E-value of <=0.00001) matches found in BLAST
Q6XXX2	No significant (E-value of <=0.00001) matches found in BLAST
Q6ZN03	No significant (E-value of <=0.00001) matches found in BLAST
Q6ZPB5	No significant (E-value of <=0.00001) matches found in BLAST
Q6ZQY7	No significant (E-value of <=0.00001) matches found in BLAST
Q6ZR03	No significant (E-value of <=0.00001) matches found in BLAST
Q6ZR54	No significant (E-value of <=0.00001) matches found in BLAST
Q6ZRN7	No significant (E-value of <=0.00001) matches found in BLAST
Q6ZRV3	No significant (E-value of <=0.00001) matches found in BLAST
Q6ZS49	No significant (E-value of <=0.00001) matches found in BLAST
Q6ZS92	No significant (E-value of <=0.00001) matches found in BLAST
Q6ZSK4	No significant (E-value of <=0.00001) matches found in BLAST
Q6ZSV7	No significant (E-value of <=0.00001) matches found in BLAST
Q6ZTC4	No significant (E-value of <=0.00001) matches found in BLAST
Q6ZUT4	No significant (E-value of <=0.00001) matches found in BLAST
Q6ZV60	No significant (E-value of <=0.00001) matches found in BLAST
Q6ZVH6	No significant (E-value of <=0.00001) matches found in BLAST
Q6ZVL8	No significant (E-value of <=0.00001) matches found in BLAST
Q6ZVQ6	No significant (E-value of <=0.00001) matches found in BLAST
Q6ZVU0	No significant (E-value of <=0.00001) matches found in BLAST
Q6ZWC4	No significant (E-value of <=0.00001) matches found in BLAST
Q71RG6	No significant (E-value of <=0.00001) matches found in BLAST
Q75NE6	No significant (E-value of <=0.00001) matches found in BLAST
Q7Z2R9	No significant (E-value of <=0.00001) matches found in BLAST
Q86TA4	No significant (E-value of <=0.00001) matches found in BLAST
Q86TU6	No significant (E-value of <=0.00001) matches found in BLAST
Q86UQ8	No significant (E-value of <=0.00001) matches found in BLAST
Q86Y27	No significant (E-value of <=0.00001) matches found in BLAST
Q86Y28	No significant (E-value of <=0.00001) matches found in BLAST
Q86Y29	No significant (E-value of <=0.00001) matches found in BLAST
Q86Y30	No significant (E-value of <=0.00001) matches found in BLAST
Q8IVK1	No significant (E-value of <=0.00001) matches found in BLAST
Q8N1L1	No significant (E-value of <=0.00001) matches found in BLAST
Q8N1V8	No significant (E-value of <=0.00001) matches found in BLAST
Q68DW6	No significant (E-value of <=0.00001) matches found in BLAST
Q8N6G1	No significant (E-value of <=0.00001) matches found in BLAST
Q8N6K4	No significant (E-value of <=0.00001) matches found in BLAST
Q8N6U2	No significant (E-value of <=0.00001) matches found in BLAST
Q8N7U9	No significant (E-value of <=0.00001) matches found in BLAST
Q8N814	No significant (E-value of <=0.00001) matches found in BLAST
Q8N9P0	No significant (E-value of <=0.00001) matches found in BLAST
Q8N9R0	No significant (E-value of <=0.00001) matches found in BLAST
Q8N9T2	No significant (E-value of <=0.00001) matches found in BLAST
Q8N9X3	No significant (E-value of <=0.00001) matches found in BLAST
Q8NAQ8	No significant (E-value of <=0.00001) matches found in BLAST
Q8NBB2	No significant (E-value of <=0.00001) matches found in BLAST
Q8NBF4	No significant (E-value of <=0.00001) matches found in BLAST
Q6AWC8	No significant (E-value of <=0.00001) matches found in BLAST
Q8NEE0	No significant (E-value of <=0.00001) matches found in BLAST
Q8NI28	No significant (E-value of <=0.00001) matches found in BLAST
Q8TAI1	No significant (E-value of <=0.00001) matches found in BLAST
Q8TAT8	No significant (E-value of <=0.00001) matches found in BLAST
Q8TCH9	No significant (E-value of <=0.00001) matches found in BLAST
Q8WY50	No significant (E-value of <=0.00001) matches found in BLAST
Q8WZB0	No significant (E-value of <=0.00001) matches found in BLAST
Q6MZN7	No significant (E-value of <=0.00001) matches found in BLAST
Q6UXP9	No significant (E-value of <=0.00001) matches found in BLAST
Q6UXQ8	No significant (E-value of <=0.00001) matches found in BLAST
Q6UXR8	No significant (E-value of <=0.00001) matches found in BLAST
Q9BR46	No significant (E-value of <=0.00001) matches found in BLAST
Q9BRP9	No significant (E-value of <=0.00001) matches found in BLAST
Q9BY65	No significant (E-value of <=0.00001) matches found in BLAST
Q9BZ98	No significant (E-value of <=0.00001) matches found in BLAST
Q9BZA0	No significant (E-value of <=0.00001) matches found in BLAST
Q9BZK8	No significant (E-value of <=0.00001) matches found in BLAST
Q9H0H9	No significant (E-value of <=0.00001) matches found in BLAST
Q9H0P7	No significant (E-value of <=0.00001) matches found in BLAST
Q9H2U6	No significant (E-value of <=0.00001) matches found in BLAST
Q9H354	No significant (E-value of <=0.00001) matches found in BLAST
Q9H8Q6	No significant (E-value of <=0.00001) matches found in BLAST
Q9H8X3	No significant (E-value of <=0.00001) matches found in BLAST
Q9HAA7	No significant (E-value of <=0.00001) matches found in BLAST
Q9HBX3	No significant (E-value of <=0.00001) matches found in BLAST
Q9HD87	No significant (E-value of <=0.00001) matches found in BLAST
Q9NRI7	No significant (E-value of <=0.00001) matches found in BLAST
Q9P1D8	No significant (E-value of <=0.00001) matches found in BLAST
Q9P1J3	No significant (E-value of <=0.00001) matches found in BLAST
Q9UH64	No significant (E-value of <=0.00001) matches found in BLAST
Q9UI25	No significant (E-value of <=0.00001) matches found in BLAST
Q9UJ94	No significant (E-value of <=0.00001) matches found in BLAST
Q96LS8	No significant (E-value of <=0.00001) matches found in BLAST
Q96M19	No significant (E-value of <=0.00001) matches found in BLAST
Q96M85	No significant (E-value of <=0.00001) matches found in BLAST
Q96MF0	No significant (E-value of <=0.00001) matches found in BLAST
Q96N35	No significant (E-value of <=0.00001) matches found in BLAST
Q96N53	No significant (E-value of <=0.00001) matches found in BLAST
Q96N68	No significant (E-value of <=0.00001) matches found in BLAST
Q96NJ1	No significant (E-value of <=0.00001) matches found in BLAST
Q96NR2	No significant (E-value of <=0.00001) matches found in BLAST
Q96NR7	No significant (E-value of <=0.00001) matches found in BLAST
Q96PY0	No significant (E-value of <=0.00001) matches found in BLAST
Q9Y3F1	No significant (E-value of <=0.00001) matches found in BLAST
Q9Y4M8	No significant (E-value of <=0.00001) matches found in BLAST
Q9Y5M6	No significant (E-value of <=0.00001) matches found in BLAST
Q9Y6C7	No significant (E-value of <=0.00001) matches found in BLAST
Q9Y6Z5	No significant (E-value of <=0.00001) matches found in BLAST
A0A087WV53	Alignments not formed due to large sequences (>30000 amino acids)
Q86VF2	Alignments not formed due to large sequences (>30000 amino acids)
Q8N9C0	Alignments not formed due to large sequences (>30000 amino acids)
Q8WZ42	Alignments not formed due to large sequences (>30000 amino acids)
P0DP72	Alignments not formed due to large sequences (>30000 amino acids)
Q6ZP82	Alignments not formed due to large sequences (>30000 amino acids)
Q5VST9	Alignments not formed due to large sequences (>30000 amino acids)
O75147	Alignments not formed due to large sequences (>30000 amino acids)
Q15746	Alignments not formed due to large sequences (>30000 amino acids)
Q9BZZ2	Alignments not formed due to large sequences (>30000 amino acids)
A0A075B7B9	No matches found in BLAST at all
A0A075B7E0	No matches found in BLAST at all
A0A0A0MTA1	No matches found in BLAST at all
A0A0G2JLJ8	No matches found in BLAST at all
A0A0J9YW22	No matches found in BLAST at all
A0A0J9YWD0	No matches found in BLAST at all
A0A0J9YXN1	No matches found in BLAST at all
A0A0U1RQB9	No matches found in BLAST at all
A0A1Y8EI39	No matches found in BLAST at all
A0A1Y8EKQ5	No matches found in BLAST at all
P0DOY5	No matches found in BLAST at all
P0DPI4	No matches found in BLAST at all
P0DPR3	No matches found in BLAST at all
Q156A1	No matches found in BLAST at all
C9JFL3	No Ser/Thr/Tyr in sequence
