## Supplementary material for "Profiling the Human Phosphoproteome to Estimate the True Extent of Protein Phosphorylation": SI_Tab6_STY_targets_with_sequences_not_matched

### Sheet: seqs not matched in PA
Accession
H7BZ55
O15027
O43151
O43847
O60229
P02751
P26378
P49454
P51513
Q06124
Q0VD83
Q494U1
Q53SF7
Q5HYW2
Q5T5U3
Q6ZSZ5
Q86Y91
Q8IWI9
Q8NCA5
Q96AP0
Q96B45
Q96GP6
Q96S15
Q96SB3
Q9BSG1
Q9HBT7
Q9NPR2
Q9UGI6
Q9UGR2
Q9UJ41
Q9ULL5
Q9UPP5

### Sheet: seqs not matched in PSP
Accession
A2VEC9
A6QL64
O43889
O75319
O95248
P08575
P0C0S8
P0C7I6
P0CG48
P16104
P16112
P19013
P33778
P49750
P58107
P68431
Q02509
Q07002
Q15154
Q1XH10
Q3BBV0
Q49A92
Q5JU85
Q5TCQ9
Q6ZTR5
Q7Z4T9
Q8IWN7
Q8IY17
Q8WY54
Q96B23
Q96D42
Q96PV6
Q96PZ7
Q96QH2
Q96QV6
Q9C0H9
Q9H307
Q9HB19
Q9NXE4
Q9P275
Q9Y6V0
