## Supplementary material for "Profiling the Human Phosphoproteome to Estimate the True Extent of Protein Phosphorylation": SI_Tab8_STY_counts_across_initial_PA_categories

Phosphorylation likelihood category	Phosphorylation evidence per site	Ser count	Thr count	Tyr count
High in PA	5+ observations at PTM score > 0.95 which is >= 10% of total site observations	26186	4204	1169
Medium in PA	5+ observations at PTM score > 0.95 which is < 10% of total site observations OR 2-4 observations at PTM score > 0.95	20517	5297	1460
Low in PA	1 observation at PTM score > 0.95	12950	4895	1324
Not phosphorylated	0 observations at PTM score > 0.19 AND 5+ observations at PTM score <= 0.19	16381	9803	3075
All other sites	At least 1 PSM observation in PA but does not fall into any other PA categories	87935	47589	16580
