## Supplementary material for "Profiling the Human Phosphoproteome to Estimate the True Extent of Protein Phosphorylation": SI_Tab9_cross_referencing_PSP_PA_categories

### Sheet: Ser site comparisons
	Count of sites across PSP and PA per given confidence category
Comparison of sites between databases	PSP	PA	Both PSP and PA	Exclusive in PSP	Exclusive in PA	% Agreement between the first and the second set
All sites in PSP vs. All sites in PA with any observation	133237	163969	80478	52759	83491	60.4
All sites in PSP vs. “High”, “Medium”, “Low” and “Other” in PA	133237	147588	77989	52759	69599	58.53
All sites in PSP vs. “High”, “Medium” and “Low” in PA	133237	59653	50275	52759	9378	37.73
All sites in PSP vs. “High” and “Medium” in PA	133237	46703	41754	52759	4949	31.34
All sites in PSP vs. “High” in PA	133237	26186	24355	52759	1831	18.28
All sites in PSP vs. “Not phosphorylated” in PA	133237	16381	2489	52759	13892	1.87
All sites in PSP vs. “Other” in PA	133237	87935	27714	52759	60221	20.8
“High” in PSP vs. All sites in PA with any observation	32306	163969	30398	1908	83491	94.09
“High” in PSP vs. “High”, “Medium”, “Low” and “Other” in PA	32306	147588	30252	1908	69599	93.64
“High” in PSP vs. “High”, “Medium” and “Low” in PA	32306	59653	26633	1908	9378	82.44
“High” in PSP vs. “High” and “Medium” in PA	32306	46703	24957	1908	4949	77.25
“High” in PSP vs. “High” in PA	32306	26186	16978	1908	1831	52.55
“High” in PSP vs. “Not phosphorylated” in PA	32306	16381	146	1908	13892	0.45
“High” in PSP vs. “Other” in PA	32306	87935	3619	1908	60221	11.2
“High” and “Medium” in PSP vs. “High” and “Medium” in PA	66460	46703	36523	10997	4949	54.95
“High” and “Medium” in PSP vs. “Not phosphorylated” and “Other” in PA	66460	104316	13721	10997	74113	20.65
“High” and “Medium” in PSP vs. “Not phosphorylated” in PA	66460	16381	695	10997	13892	1.05
“Medium” in PSP vs. “Medium” in PA	34154	20517	6057	9089	3118	17.73
“Low” in PSP vs. “Low” in PA	66777	12950	3302	41762	4429	4.94
“Low” in PSP vs. “Not phosphorylated” and “Other” in PA	66777	104316	16482	41762	74113	24.68
“Low” in PSP vs. “Not phosphorylated” in PA	66777	16381	1794	41762	13892	2.69
All sites in PA with any observation vs. All sites in PSP	133237	163969	80478	52759	83491	49.08
All sites in PA with any observation vs. "High" and "Medium" in PSP	66460	163969	55463	10997	83491	33.83
All sites in PA with any observation vs. "High" in PSP	32306	163969	30398	1908	83491	18.54
“High” in PA vs. All sites in PSP	133237	26186	24355	52759	1831	93.01
“High” in PA vs. “High” and “Medium” in PA	66460	26186	22487	10997	1831	85.87
“High” in PA vs. “High” in PSP	32306	26186	16978	1908	1831	64.84
“High” and "Medium" in PA vs. All sites in PSP	133237	46703	41754	52759	4949	89.4
“High” and “Medium” in PA vs. “High” and "Medium" in PSP	66460	46703	36523	10997	4949	78.2
“High” and “Medium” in PA vs. “High” in PSP	32306	46703	24957	1908	4949	53.44
“Not phosphorylated” and “Other” in PA vs. All sites in PSP	133237	104316	30203	52759	74113	28.95
“Not phosphorylated” in PA vs. All sites in PSP	133237	16381	2489	52759	13892	15.19
“Not phosphorylated” in PA vs. “High” or “Medium” in PSP	66460	16381	695	10997	13892	4.24
“Not phosphorylated” in PA vs. “High” in PSP	32306	16381	146	1908	13892	0.89

### Sheet: Thr site comparisons
	Count of sites across PSP and PA per given confidence category
Comparison of sites between databases	PSP	PA	Both PSP and PA	Exclusive in PSP	Exclusive in PA	% Agreement between the first and the second set
All sites in PSP vs. All sites in PA with any observation	55531	71788	25306	30225	46482	45.57
All sites in PSP vs. “High”, “Medium”, “Low” and “Other” in PA	55531	61985	23965	30225	38020	43.16
All sites in PSP vs. “High”, “Medium” and “Low” in PA	55531	14396	11376	30225	3020	20.49
All sites in PSP vs. “High” and “Medium” in PA	55531	9501	8180	30225	1321	14.73
All sites in PSP vs. “High” in PA	55531	4204	3900	30225	304	7.02
All sites in PSP vs. “Not phosphorylated” in PA	55531	9803	1341	30225	8462	2.41
All sites in PSP vs. “Other” in PA	55531	47589	12589	30225	35000	22.67
“High” in PSP vs. All sites in PA with any observation	8161	71788	7273	888	46482	89.12
“High” in PSP vs. “High”, “Medium”, “Low” and “Other” in PA	8161	61985	7176	888	38020	87.93
“High” in PSP vs. “High”, “Medium” and “Low” in PA	8161	14396	5387	888	3020	66.01
“High” in PSP vs. “High” and “Medium” in PA	8161	9501	4688	888	1321	57.44
“High” in PSP vs. “High” in PA	8161	4204	2747	888	304	33.66
“High” in PSP vs. “Not phosphorylated” in PA	8161	9803	97	888	8462	1.19
“High” in PSP vs. “Other” in PA	8161	47589	1789	888	35000	21.92
“High” and “Medium” in PSP vs. “High” and “Medium” in PA	20358	9501	6988	5170	1321	34.33
“High” and “Medium” in PSP vs. “Not phosphorylated” and “Other” in PA	20358	57392	6085	5170	43462	29.89
“High” and “Medium” in PSP vs. “Not phosphorylated” in PA	20358	9803	383	5170	8462	1.88
“Medium” in PSP vs. “Medium” in PA	12197	5297	1486	4282	1017	12.18
“Low” in PSP vs. “Low” in PA	35173	4895	1081	25055	1699	3.07
“Low” in PSP vs. “Not phosphorylated” and “Other” in PA	35173	57392	7845	25055	43462	22.3
“Low” in PSP vs. “Not phosphorylated” in PA	35173	9803	958	25055	8462	2.72
All sites in PA with any observation vs. All sites in PSP	55531	71788	25306	30225	46482	35.25
All sites in PA with any observation vs. "High" and "Medium" in PSP	20358	71788	15188	5170	46482	21.16
All sites in PA with any observation vs. "High" in PSP	8161	71788	7273	888	46482	10.13
“High” in PA vs. All sites in PSP	55531	4204	3900	30225	304	92.77
“High” in PA vs. “High” and “Medium” in PA	20358	4204	3561	5170	304	84.71
“High” in PA vs. “High” in PSP	8161	4204	2747	888	304	65.34
“High” and "Medium" in PA vs. All sites in PSP	55531	9501	8180	30225	1321	86.1
“High” and “Medium” in PA vs. “High” and "Medium" in PSP	20358	9501	6988	5170	1321	73.55
“High” and “Medium” in PA vs. “High” in PSP	8161	9501	4688	888	1321	49.34
“Not phosphorylated” and “Other” in PA vs. All sites in PSP	55531	57392	13930	30225	43462	24.27
“Not phosphorylated” in PA vs. All sites in PSP	55531	9803	1341	30225	8462	13.68
“Not phosphorylated” in PA vs. “High” or “Medium” in PSP	20358	9803	383	5170	8462	3.91
“Not phosphorylated” in PA vs. “High” in PSP	8161	9803	97	888	8462	0.99

### Sheet: Tyr site comparisons
	Count of sites across PSP and PA per given confidence category
Comparison of sites between databases	PSP	PA	Both PSP and PA	Exclusive in PSP	Exclusive in PA	% Agreement between the first and the second set
All sites in PSP vs. All sites in PA with any observation	37182	23608	10847	26335	12761	29.17
All sites in PSP vs. “High”, “Medium”, “Low” and “Other” in PA	37182	20533	9956	26335	10577	26.78
All sites in PSP vs. “High”, “Medium” and “Low” in PA	37182	3953	3385	26335	568	9.1
All sites in PSP vs. “High” and “Medium” in PA	37182	2629	2375	26335	254	6.39
All sites in PSP vs. “High” in PA	37182	1169	1090	26335	79	2.93
All sites in PSP vs. “Not phosphorylated” in PA	37182	3075	891	26335	2184	2.4
All sites in PSP vs. “Other” in PA	37182	16580	6571	26335	10009	17.67
“High” in PSP vs. All sites in PA with any observation	9763	23608	5994	3769	12761	61.4
“High” in PSP vs. “High”, “Medium”, “Low” and “Other” in PA	9763	20533	5701	3769	10577	58.39
“High” in PSP vs. “High”, “Medium” and “Low” in PA	9763	3953	2717	3769	568	27.83
“High” in PSP vs. “High” and “Medium” in PA	9763	2629	2004	3769	254	20.53
“High” in PSP vs. “High” in PA	9763	1169	986	3769	79	10.1
“High” in PSP vs. “Not phosphorylated” in PA	9763	3075	293	3769	2184	3
“High” in PSP vs. “Other” in PA	9763	16580	2984	3769	10009	30.56
“High” and “Medium” in PSP vs. “High” and “Medium” in PA	16991	2629	2203	8763	254	12.97
“High” and “Medium” in PSP vs. “Not phosphorylated” and “Other” in PA	16991	19655	5140	8763	12193	30.25
“High” and “Medium” in PSP vs. “Not phosphorylated” in PA	16991	3075	548	8763	2184	3.23
“Medium” in PSP vs. “Medium” in PA	7228	1460	142	4994	175	1.96
“Low” in PSP vs. “Low” in PA	20191	1324	125	17572	314	0.62
“Low” in PSP vs. “Not phosphorylated” and “Other” in PA	20191	19655	2322	17572	12193	11.5
“Low” in PSP vs. “Not phosphorylated” in PA	20191	3075	343	17572	2184	1.7
All sites in PA with any observation vs. All sites in PSP	37182	23608	10847	26335	12761	45.95
All sites in PA with any observation vs. "High" and "Medium" in PSP	16991	23608	8228	8763	12761	34.85
All sites in PA with any observation vs. "High" in PSP	9763	23608	5994	3769	12761	25.39
“High” in PA vs. All sites in PSP	37182	1169	1090	26335	79	93.24
“High” in PA vs. “High” and “Medium” in PA	16991	1169	1043	8763	79	89.22
“High” in PA vs. “High” in PSP	9763	1169	986	3769	79	84.35
“High” and "Medium" in PA vs. All sites in PSP	37182	2629	2375	26335	254	90.34
“High” and “Medium” in PA vs. “High” and "Medium" in PSP	16991	2629	2203	8763	254	83.8
“High” and “Medium” in PA vs. “High” in PSP	9763	2629	2004	3769	254	76.23
“Not phosphorylated” and “Other” in PA vs. All sites in PSP	37182	19655	7462	26335	12193	37.96
“Not phosphorylated” in PA vs. All sites in PSP	37182	3075	891	26335	2184	28.98
“Not phosphorylated” in PA vs. “High” or “Medium” in PSP	16991	3075	548	8763	2184	17.82
“Not phosphorylated” in PA vs. “High” in PSP	9763	3075	293	3769	2184	9.53
