## Supplementary material for "Profiling the Human Phosphoproteome to Estimate the True Extent of Protein Phosphorylation": SI_Tab11_conservation_stats_per_likelihood_set

### Sheet: Ser
Category	Mean % conservation in proteomes	Median % conservation in proteomes	SD % conservation in proteomes	Mean % conservation in aligned orthologues	Median % conservation in aligned orthologues	SD % conservation in aligned orthologues
Any evidence in PSP	55.75	59	18.88	66.77	70	20.79
High in PSP	58.46	62	16.73	68.83	72	18.87
Medium in PSP	56.11	59	18.23	66.86	69.9	20.23
Low in PSP	54.26	57	20.01	65.72	69	21.85
High/Medium/Low in PA	56.12	59	17.96	66.9	70.1	20.2
Other/Not phosphorylated in PA; No evidence in PSP	53.34	56	18.16	63.93	66.7	20.52
High in PA	56.73	60	17.76	67.53	70.8	20.04
Medium in PA	55.93	59	17.8	66.71	70	20.06
Low in PA	55.19	58	18.58	65.95	69	20.69
Other in PA; No evidence in PSP	53.26	55	18.33	63.89	66.7	20.67
Not phosphorylated in PA; No evidence in PSP	53.73	56	17.42	64.13	66.7	19.84
High or Medium in PSP and/or PA	56.64	60	17.91	67.33	70.5	20.01
High in PSP and PA	58.41	62	16.79	68.8	71.9	19
High in PSP or PA	56.69	60	17.75	67.48	70.8	19.95
Medium in PSP and/or PA	55.75	58	18.48	66.52	69.7	20.48
Low in PSP and/or PA	54.26	57	20.08	65.73	69.1	21.91

### Sheet: Thr
Category	Mean % conservation in proteomes	Median % conservation in proteomes	SD % conservation in proteomes	Mean % conservation in aligned orthologues	Median % conservation in aligned orthologues	SD % conservation in aligned orthologues
Any evidence in PSP	56.08	58	21.07	68.54	72.4	23.13
High in PSP	59.41	62	19.26	69.92	72.9	21.09
Medium in PSP	55.55	56	19.96	70.39	73.8	22.83
Low in PSP	55.49	58	21.76	67.58	71.8	23.62
High/Medium/Low in PA	55.14	56	20.1	68.73	72	22.91
Other/Not phosphorylated in PA; No evidence in PSP	52.88	54	20.05	62.81	65.35	22.12
High in PA	57.32	60	20.48	67.61	70.9	22.28
Medium in PA	55.3	57	19.82	67.3	70.2	22.61
Low in PA	53.08	52	19.85	71.23	75	23.55
Other in PA; No evidence in PSP	52.87	54	20.28	62.81	65.4	22.32
Not phosphorylated in PA; No evidence in PSP	52.93	55	19.08	62.83	65.3	21.3
High or Medium in PSP and/or PA	56.67	58	20.02	69.69	72.9	22.44
High in PSP and PA	58.61	62	19.45	68.28	71.7	21.09
High in PSP or PA	58.77	61	19.91	69.82	72.6	21.85
Medium in PSP and/or PA	55.17	56	20.06	69.92	73.4	23
Low in PSP and/or PA	55.41	58	21.71	67.61	71.9	23.6

### Sheet: Tyr
Category	Mean % conservation in proteomes	Median % conservation in proteomes	SD % conservation in proteomes	Mean % conservation in aligned orthologues	Median % conservation in aligned orthologues	SD % conservation in aligned orthologues
Any evidence in PSP	64.6	68	19.14	76.38	80.7	19.9
High in PSP	65.79	68	18.06	77.37	81	19.06
Medium in PSP	64.54	67	18.99	75.52	79.5	19.89
Low in PSP	64.04	68	19.67	76.21	80.9	20.28
High/Medium/Low in PA	65.74	68	18.4	77.54	81.4	19.62
Other/Not phosphorylated in PA; No evidence in PSP	58.88	62	19.64	74.2	78.5	20.85
High in PA	68.15	71	17.96	80.22	84.7	18.66
Medium in PA	65.22	68	18.93	76.89	81	20.29
Low in PA	64.19	67	17.98	75.88	79	19.47
Other in PA; No evidence in PSP	58.37	61	19.64	74.75	79.2	20.79
Not phosphorylated in PA; No evidence in PSP	61.23	65	19.48	71.69	75.9	20.96
High or Medium in PSP and/or PA	65.16	68	18.6	76.5	80.4	19.59
High in PSP and PA	69.38	72	16.85	81.31	85.4	17.42
High in PSP or PA	65.31	68	18.24	76.88	80.5	19.28
Medium in PSP and/or PA	64.43	67	19.16	75.41	79.6	20.1
Low in PSP and/or PA	64.04	68	19.62	76.21	80.8	20.23
