## Supplementary material for "Profiling the Human Phosphoproteome to Estimate the True Extent of Protein Phosphorylation": SI_Tab12_proximal_site_data

### Sheet: +1 sites around Ser
Amino acid	High in PSP and PA	High in PSP and PA norm.	High in PSP or PA	High in PSP or PA norm.	Medium in PSP and/or PA	Medium in PSP and/or PA norm.	Low in PSP and/or PA	Low in PSP and/or PA norm.	Other in PA; No evidence in PSP	Other in PA; No evidence in PSP norm.	Not phosphorylated in PA; No evidence in PSP	Not phosphorylated in PA; No evidence in PSP norm.	Count in human proteome	Count in human proteome norm.
A	589	35	1115	45	1980	56	4054	61	4195	70	1106	80	799349	70
C	76	4	179	7	371	11	1026	16	817	14	231	17	262549	23
D	1502	88	1434	58	1965	56	3127	47	2685	45	594	43	539352	47
E	1152	68	1448	59	2224	63	4342	66	4262	71	907	65	809167	71
F	636	37	800	33	1114	32	2014	31	1340	22	314	23	416123	37
G	727	43	1334	54	2426	69	4936	75	4533	75	1020	73	749880	66
H	80	5	251	10	513	15	1388	21	1494	25	367	26	299104	26
I	380	22	766	31	1130	32	2262	34	1566	26	388	28	493614	43
K	135	8	433	18	1338	38	3736	57	2524	42	656	47	652315	57
L	1365	80	2262	92	3573	102	6628	100	4447	74	998	72	1135763	100
M	248	15	324	13	556	16	1176	18	766	13	194	14	242931	21
N	200	12	478	19	835	24	1882	29	1982	33	478	34	408549	36
Not found	31	2	71	3	85	2	131	2	78	1	24	2	0	0
P	7526	443	6476	264	5706	162	5621	85	3586	60	372	27	719772	63
Q	612	36	1454	59	1736	49	3130	47	2614	43	669	48	543084	48
R	273	16	886	36	1762	50	4332	66	2939	49	698	50	642666	56
S	456	27	2186	89	3863	110	7847	119	11915	198	2656	191	949964	83
T	216	13	947	39	1411	40	2963	45	4235	70	1103	79	609961	54
V	595	35	1062	43	1709	49	3515	53	2861	48	717	52	679513	60
W	93	5	182	7	245	7	609	9	364	6	85	6	138436	12
Y	86	5	448	18	584	17	1256	19	1018	17	315	23	303442	27

### Sheet: +1 sites around Thr
Amino acid	High in PSP and PA	High in PSP and PA norm.	High in PSP or PA	High in PSP or PA norm.	Medium in PSP and/or PA	Medium in PSP and/or PA norm.	Low in PSP and/or PA	Low in PSP and/or PA norm.	Other in PA; No evidence in PSP	Other in PA; No evidence in PSP norm.	Not phosphorylated in PA; No evidence in PSP	Not phosphorylated in PA; No evidence in PSP norm.	Count in human proteome	Count in human proteome norm.
A	25	9	314	46	707	53	2503	70	2744	78	743	88	799349	70
C	2	1	34	5	93	7	518	15	482	14	118	14	262549	23
D	136	50	304	44	546	41	1584	44	1780	51	429	51	539352	47
E	78	28	349	51	758	57	2357	66	2883	82	621	73	809167	71
F	51	19	173	25	250	19	1059	30	915	26	218	26	416123	37
G	39	14	500	73	2113	159	3388	95	2419	69	604	71	749880	66
H	7	3	76	11	341	26	1038	29	844	24	218	26	299104	26
I	38	14	189	28	425	32	1504	42	1064	30	280	33	493614	43
K	7	3	146	21	493	37	2027	57	1695	48	432	51	652315	57
L	137	50	480	70	1096	83	3332	93	2606	74	633	75	1135763	100
M	15	5	89	13	197	15	706	20	496	14	108	13	242931	21
N	14	5	94	14	332	25	1064	30	1157	33	291	34	408549	36
Not found	1	0	18	3	32	2	57	2	41	1	23	3	0	0
P	2058	749	2531	368	2429	183	3181	89	2282	65	479	57	719772	63
Q	49	18	231	34	477	36	1386	39	1620	46	388	46	543084	48
R	5	2	182	26	434	33	1782	50	1435	41	292	35	642666	56
S	22	8	488	71	1238	93	3058	86	5205	149	1142	135	949964	83
T	5	2	200	29	422	32	1741	49	2461	70	669	79	609961	54
V	41	15	238	35	574	43	2412	68	2047	58	524	62	679513	60
W	6	2	45	7	72	5	280	8	192	5	57	7	138436	12
Y	11	4	190	28	224	17	703	20	632	18	193	23	303442	27

### Sheet: +1 sites around Tyr
Amino acid	High in PSP and PA	High in PSP and PA norm.	High in PSP or PA	High in PSP or PA norm.	Medium in PSP and/or PA	Medium in PSP and/or PA norm.	Low in PSP and/or PA	Low in PSP and/or PA norm.	Other in PA; No evidence in PSP	Other in PA; No evidence in PSP norm.	Not phosphorylated in PA; No evidence in PSP	Not phosphorylated in PA; No evidence in PSP norm.	Count in human proteome	Count in human proteome norm.
A	111	113	593	66	438	59	1048	52	402	40	118	54	799349	70
C	11	11	170	19	125	17	357	18	142	14	42	19	262549	23
D	99	100	692	77	464	62	1040	51	492	49	122	56	539352	47
E	152	154	947	106	673	90	1390	68	899	90	137	63	809167	71
F	23	23	312	35	261	35	782	38	212	21	65	30	416123	37
G	71	72	657	73	526	70	1339	66	703	70	148	68	749880	66
H	17	17	242	27	203	27	511	25	222	22	35	16	299104	26
I	49	50	365	41	325	44	1112	55	318	32	76	35	493614	43
K	33	33	344	38	452	61	1409	69	1426	142	116	53	652315	57
L	59	60	502	56	596	80	2047	101	666	67	189	87	1135763	100
M	12	12	156	17	144	19	483	24	133	13	34	16	242931	21
N	33	33	312	35	253	34	752	37	425	42	83	38	408549	36
Not found	2	2	29	3	18	2	55	3	27	3	7	3	0	0
P	17	17	276	31	318	43	858	42	608	61	166	76	719772	63
Q	63	64	513	57	391	52	1012	50	461	46	102	47	543084	48
R	21	21	440	49	382	51	1296	64	521	52	127	58	642666	56
S	72	73	939	105	765	102	1601	79	1192	119	286	131	949964	83
T	38	39	461	51	360	48	1081	53	507	51	139	64	609961	54
V	73	74	570	64	445	60	1269	62	375	37	107	49	679513	60
W	1	1	72	8	61	8	192	9	63	6	14	6	138436	12
Y	29	29	368	41	271	36	699	34	215	21	71	33	303442	27

### Sheet: -1 sites around Ser
Amino acid	High in PSP and PA	High in PSP and PA norm.	High in PSP or PA	High in PSP or PA norm.	Medium in PSP and/or PA	Medium in PSP and/or PA norm.	Low in PSP and/or PA	Low in PSP and/or PA norm.	Other in PA; No evidence in PSP	Other in PA; No evidence in PSP norm.	Not phosphorylated in PA; No evidence in PSP	Not phosphorylated in PA; No evidence in PSP norm.	Count in human proteome	Count in human proteome norm.
A	1333	79	1705	69	2513	72	4694	71	4438	74	1114	80	799349	70
C	190	11	323	13	402	11	1091	17	875	15	220	16	262549	23
D	1474	87	1698	69	2200	63	3486	53	3254	54	680	49	539352	47
E	1103	65	1360	55	1894	54	3598	55	3497	58	775	56	809167	71
F	448	26	593	24	953	27	2142	32	1681	28	405	29	416123	37
G	1696	100	2170	88	3350	95	5239	79	4336	72	954	69	749880	66
H	488	29	714	29	1048	30	1821	28	1531	25	321	23	299104	26
I	571	34	615	25	1109	32	2585	39	1905	32	483	35	493614	43
K	1038	61	1286	52	1796	51	3656	55	1843	31	407	29	652315	57
L	1698	100	1996	81	3088	88	6201	94	4356	72	1048	75	1135763	100
M	287	17	377	15	656	19	1433	22	771	13	177	13	242931	21
N	791	47	965	39	1363	39	2336	35	1983	33	471	34	408549	36
P	1415	83	2232	91	2785	79	4654	71	5973	99	1320	95	719772	63
Q	715	42	924	38	1247	36	2387	36	2264	38	515	37	543084	48
R	1216	72	1915	78	2321	66	4114	62	2381	40	386	28	642666	56
S	1016	60	2872	117	4281	122	7950	121	10627	176	2515	181	949964	83
T	391	23	1098	45	1604	46	3216	49	4184	69	1017	73	609961	54
V	839	49	1002	41	1622	46	3563	54	2901	48	711	51	679513	60
W	78	5	105	4	179	5	447	7	302	5	67	5	138436	12
Y	191	11	586	24	715	20	1362	21	1119	19	306	22	303442	27

### Sheet: -1 sites around Thr
Amino acid	High in PSP and PA	High in PSP and PA norm.	High in PSP or PA	High in PSP or PA norm.	Medium in PSP and/or PA	Medium in PSP and/or PA norm.	Low in PSP and/or PA	Low in PSP and/or PA norm.	Other in PA; No evidence in PSP	Other in PA; No evidence in PSP norm.	Not phosphorylated in PA; No evidence in PSP	Not phosphorylated in PA; No evidence in PSP norm.	Count in human proteome	Count in human proteome norm.
A	203	74	435	63	881	66	2425	68	2617	75	664	78	799349	70
C	24	9	54	8	102	8	428	12	390	11	122	14	262549	23
D	171	62	418	61	643	49	1715	48	1940	55	422	50	539352	47
E	198	72	389	57	798	60	2257	63	2742	78	633	75	809167	71
F	53	19	133	19	252	19	1072	30	874	25	226	27	416123	37
G	301	110	582	85	983	74	2490	70	2462	70	603	71	749880	66
H	75	27	396	58	1689	127	1810	51	787	22	164	19	299104	26
I	70	25	165	24	379	29	1582	44	1214	35	317	37	493614	43
K	179	65	398	58	739	56	2512	70	1543	44	379	45	652315	57
L	263	96	485	71	1015	77	3259	91	2602	74	652	77	1135763	100
M	39	14	101	15	238	18	832	23	503	14	136	16	242931	21
N	109	40	263	38	423	32	1218	34	1222	35	271	32	408549	36
P	173	63	670	98	1145	86	2273	64	3367	96	716	85	719772	63
Q	172	63	261	38	465	35	1412	40	1608	46	379	45	543084	48
R	197	72	502	73	884	67	2539	71	1393	40	288	34	642666	56
S	208	76	827	120	1170	88	2859	80	4537	130	1122	133	949964	83
T	84	31	289	42	468	35	1705	48	2324	66	639	76	609961	54
V	176	64	308	45	650	49	2261	63	2090	60	508	60	679513	60
W	19	7	35	5	50	4	269	8	212	6	52	6	138436	12
Y	33	12	160	23	279	21	762	21	573	16	169	20	303442	27

### Sheet: -1 sites around Tyr
Amino acid	High in PSP and PA	High in PSP and PA norm.	High in PSP or PA	High in PSP or PA norm.	Medium in PSP and/or PA	Medium in PSP and/or PA norm.	Low in PSP and/or PA	Low in PSP and/or PA norm.	Other in PA; No evidence in PSP	Other in PA; No evidence in PSP norm.	Not phosphorylated in PA; No evidence in PSP	Not phosphorylated in PA; No evidence in PSP norm.	Count in human proteome	Count in human proteome norm.
A	57	58	523	58	481	64	1114	55	506	51	133	61	799349	70
C	9	9	99	11	76	10	257	13	112	11	36	16	262549	23
D	116	118	892	100	590	79	1391	68	560	56	124	57	539352	47
E	81	82	761	85	596	80	1399	69	541	54	134	61	809167	71
F	38	39	200	22	216	29	674	33	293	29	55	25	416123	37
G	45	46	606	68	472	63	1313	65	672	67	165	76	749880	66
H	35	35	256	29	202	27	560	28	252	25	60	27	299104	26
I	106	108	583	65	431	58	1027	51	248	25	71	33	493614	43
K	35	35	339	38	517	69	1646	81	399	40	104	48	652315	57
L	103	104	788	88	653	87	1868	92	604	60	157	72	1135763	100
M	19	19	117	13	131	18	468	23	127	13	42	19	242931	21
N	54	55	448	50	357	48	823	40	359	36	86	39	408549	36
P	34	34	561	63	454	61	1078	53	2123	212	175	80	719772	63
Q	42	43	427	48	308	41	785	39	372	37	120	55	543084	48
R	13	13	279	31	390	52	1476	73	416	42	89	41	642666	56
S	29	29	571	64	544	73	1455	72	1209	121	302	138	949964	83
T	59	60	510	57	350	47	919	45	493	49	151	69	609961	54
V	99	100	640	71	418	56	1205	59	415	41	101	46	679513	60
W	0	0	64	7	40	5	194	10	57	6	13	6	138436	12
Y	12	12	296	33	245	33	681	33	251	25	66	30	303442	27
