## Supplementary material for "Profiling the Human Phosphoproteome to Estimate the True Extent of Protein Phosphorylation": SI_Tab13_FDR_calculations

### Sheet: FDR_estimates_combined_sets
Phosphorylation confidence set	Ser count	Ser FDR (%)	Ser TP count	Thr count	Thr FDR (%)	Thr TP count	Tyr count	Tyr FDR (%)	Tyr TP count	Tyr FDR (%)	Tyr TP count	Tyr FDR (%)	Tyr TP count	Tyr FDR (%)	Tyr TP count	Tyr FDR (%)	Tyr TP count	Tyr FDR (%)	Tyr TP count	Tyr FDR (%) Mean	Tyr TP count	Tyr FDR SD	95% Confidence interval
High in PSP and PA	16978	0	16978	2747	0	2747	986	0	986	0	986	0	986	0	986	0	986	0	986	0	986	0	NA
High in PSP or PA	24536	43	13985.5	6871	55.1	3085.08	8960	51.8	4318.72	29	6361.6	64.4	3189.76	45.1	4919.04	52.7	4238.08	49.2	4551.68	48.7	4596.48	11.6052	9.2859
Medium in PSP and/or PA	35126	67.5	11416	13253	81.8	2412.05	7471	60.2	2973.46	62.9	2771.74	74	1942.46	74.5	1905.11	70.3	2218.89	74.6	1897.63	69.4167	2284.88	6.35466	5.08469
Low in PSP and/or PA	65975	86.1	9170.53	35680	95.4	1641.28	20333	68.7	6364.23	80.6	3944.6	83.6	3334.61	96.1	792.987	94.5	1118.32	69.5	6201.56	82.1667	3626.05	11.7691	9.41703
Other in PA; No evidence in PSP	60221	92.1	4757.46	35000	98.8	420	10009	100	0	100	0	100	0	100	0	86.6	1341.21	100	0	97.7667	223.534	5.47053	4.37725
Not phosphorylated in PA; No evidence in PSP	13892	100	0	8462	100	0	2184	100	0	100	0	100	0	100	0	100	0	100	0	100	0	0	NA
Total	216728		56308	102013		10305.4	49943		14642.4		14065		9452.83		8603.13		9902.49		13638		11716.9
Category (method used for FDR estimate)
Ser FDR (P at +1)
Thr FDR (P at +1)
Tyr FDR (I at -1 using "Other" as negative)
Tyr FDR (D at -1 using "Other" as negative)
Tyr FDR (A at +1 using "Other" as negative)
Tyr FDR (D at +1 using "Other" as negative)
Tyr FDR (E at +1 using "NP" as negative)
Tyr FDR (V at -1 using "Other" as negative)
Mean Tyr FDR/TP with SD and conf. intervals
