## Supplementary material for "Profiling the Human Phosphoproteome to Estimate the True Extent of Protein Phosphorylation": SI_Tab14_proximal_site_data_PSP_PA_separate

### Sheet: S_plus
Amino acid	High in PSP and PA	High in PSP and PA norm.	High in PA only	High in PA only norm.	High in PSP only	High in PSP only norm.	Medium in PA	Medium in PA norm.	Medium in PSP	Medium in PSP norm.	Low in PA	Low in PA norm.	Low in PSP	Low in PSP norm.	Other in PA; No evidence in PSP	Other in PA; No evidence in PSP norm.	Not phosphorylated in PA; No evidence in PSP	Not phosphorylated in PA; No evidence in PSP norm.	Count in human proteome	Count in human proteome norm.
A	589	35	467	51	648	42	1054	51	1864	55	750	58	4126	62	4195	70	1106	80	799349	70
C	76	4	94	10	85	6	179	9	352	10	137	11	1028	15	817	14	231	17	262549	23
D	1502	88	567	62	867	57	1273	62	1955	57	716	55	3202	48	2685	45	594	43	539352	47
E	1152	68	567	62	881	57	1341	65	2167	63	845	65	4389	66	4262	71	907	65	809167	71
F	636	37	301	33	499	33	612	30	1129	33	420	32	2047	31	1340	22	314	23	416123	37
G	727	43	527	57	807	53	1320	64	2261	66	921	71	5019	75	4533	75	1020	73	749880	66
H	80	5	64	7	187	12	192	9	486	14	181	14	1359	20	1494	25	367	26	299104	26
I	380	22	346	38	420	27	579	28	1100	32	430	33	2339	35	1566	26	388	28	493614	43
K	135	8	114	12	319	21	380	19	1270	37	327	25	3753	56	2524	42	656	47	652315	57
L	1365	80	935	102	1327	87	1946	95	3462	101	1337	103	6696	100	4447	74	998	72	1135763	100
M	248	15	146	16	178	12	277	14	552	16	187	14	1195	18	766	13	194	14	242931	21
N	200	12	183	20	295	19	456	22	796	23	251	19	1890	28	1982	33	478	34	408549	36
Not found	31	2	48	5	23	2	54	3	90	3	35	3	145	2	78	1	24	2	0	0
P	7526	443	3272	355	3204	209	5034	245	6374	187	2385	184	6188	93	3586	60	372	27	719772	63
Q	612	36	234	25	1220	80	823	40	1672	49	611	47	3120	47	2614	43	669	48	543084	48
R	273	16	153	17	733	48	539	26	1715	50	438	34	4266	64	2939	49	698	50	642666	56
S	456	27	425	46	1761	115	2381	116	3171	93	1532	118	7684	115	11915	198	2656	191	949964	83
T	216	13	201	22	746	49	776	38	1262	37	557	43	2901	43	4235	70	1103	79	609961	54
V	595	35	447	49	615	40	903	44	1676	49	633	49	3549	53	2861	48	717	52	679513	60
W	93	5	80	9	102	7	119	6	251	7	95	7	624	9	364	6	85	6	138436	12
Y	86	5	37	4	411	27	279	14	549	16	162	13	1257	19	1018	17	315	23	303442	27
Total	16978	999	9208	1002	15328	1003	20517	1000	34154	998	12950	998	66777	999	60221	1002	13892	1000	11395534	1000

### Sheet: S_minus
Amino acid	High in PSP and PA	High in PSP and PA norm.	High in PA only	High in PA only norm.	High in PSP only	High in PSP only norm.	Medium in PA	Medium in PA norm.	Medium in PSP	Medium in PSP norm.	Low in PA	Low in PA norm.	Low in PSP	Low in PSP norm.	Other in PA; No evidence in PSP	Other in PA; No evidence in PSP norm.	Not phosphorylated in PA; No evidence in PSP	Not phosphorylated in PA; No evidence in PSP norm.	Count in human proteome	Count in human proteome norm.
A	1333	79	669	73	1036	68	1474	72	2424	71	896	69	4756	71	4438	74	1114	80	799349	70
C	190	11	198	22	125	8	224	11	421	12	191	15	1106	17	875	15	220	16	262549	23
D	1474	87	746	81	952	62	1425	69	2217	65	908	70	3583	54	3254	54	680	49	539352	47
E	1103	65	572	62	788	51	1132	55	1882	55	820	63	3640	55	3497	58	775	56	809167	71
F	448	26	207	22	386	25	420	20	955	28	333	26	2132	32	1681	28	405	29	416123	37
G	1696	100	880	96	1290	84	1949	95	3338	98	1301	100	5330	80	4336	72	954	69	749880	66
H	488	29	271	29	443	29	624	30	981	29	407	31	1856	28	1531	25	321	23	299104	26
I	571	34	266	29	349	23	511	25	1091	32	364	28	2596	39	1905	32	483	35	493614	43
K	1038	61	639	69	647	42	933	45	1926	56	547	42	3851	58	1843	31	407	29	652315	57
L	1698	100	788	86	1208	79	1512	74	3068	90	1057	82	6281	94	4356	72	1048	75	1135763	100
M	287	17	133	14	244	16	289	14	652	19	195	15	1438	22	771	13	177	13	242931	21
N	791	47	404	44	561	37	848	41	1324	39	532	41	2416	36	1983	33	471	34	408549	36
P	1415	83	762	83	1470	96	1772	86	2669	78	1054	81	4678	70	5973	99	1320	95	719772	63
Q	715	42	382	41	542	35	796	39	1236	36	483	37	2412	36	2264	38	515	37	543084	48
R	1216	72	584	63	1331	87	1288	63	2411	71	819	63	4204	63	2381	40	386	28	642666	56
S	1016	60	801	87	2071	135	2955	144	3723	109	1597	123	7870	118	10627	176	2515	181	949964	83
T	391	23	356	39	742	48	1154	56	1372	40	633	49	3221	48	4184	69	1017	73	609961	54
V	839	49	421	46	581	38	803	39	1609	47	569	44	3578	54	2901	48	711	51	679513	60
W	78	5	39	4	66	4	93	5	177	5	76	6	435	7	302	5	67	5	138436	12
Y	191	11	90	10	496	32	315	15	678	20	168	13	1394	21	1119	19	306	22	303442	27

### Sheet: S_FDR
Category	Count of sites in category	Normalised count (to 1000) of Pro at +1	FDR	True positive phosphosite count
High in PSP and PA	16978	443	0	16978
High in PA only	9208	355	21.2	7255.9
High in PSP only	15328	209	56.3	6698.34
Medium in PA	20517	245	47.6	10750.9
Medium in PSP	34154	187	61.5	13149.3
Low in PA	12950	184	62.3	4882.15
Low in PSP	66777	93	84.1	10617.5
Other in PA; No evidence in PSP	60221	60	92.1	4757.46
Not phosphorylated in PA; No evidence in PSP	13892	27	100	0
Final category	Count of sites in category	Normalised count (to 1000) of Pro at +1	FDR	True positive phosphosite count
High in PA (High in PSP and PA + High in PA only)	26186	NA	7.45	24235.1
High in PSP (High in PSP and PA + High in PSP only)	32306	NA	26.7	23680.3
Medium in PA	20517	245	47.6	10750.9
Medium in PSP	34154	187	61.5	13149.3
Low in PA	12950	184	62.3	4882.15
Low in PSP	66777	93	84.1	10617.5
Other in PA; No evidence in PSP	60221	60	92.1	4757.46
Not phosphorylated in PA; No evidence in PSP	13892	27	100	0
Total in PA	133766	NA	NA	44625.7
Total in PSP	133237	NA	NA	47447.1

### Sheet: T_plus
Amino acid	High in PSP and PA	High in PSP and PA norm.	High in PA only	High in PA only norm.	High in PSP only	High in PSP only norm.	Medium in PA	Medium in PA norm.	Medium in PSP	Medium in PSP norm.	Low in PA	Low in PA norm.	Low in PSP	Low in PSP norm.	Other in PA; No evidence in PSP	Other in PA; No evidence in PSP norm.	Not phosphorylated in PA; No evidence in PSP	Not phosphorylated in PA; No evidence in PSP norm.	Count in human proteome	Count in human proteome norm.
A	25	9	79	54	235	43	259	49	619	51	196	40	2504	71	2744	78	743	88	799349	70
C	2	1	5	3	29	5	27	5	83	7	35	7	506	14	482	14	118	14	262549	23
D	136	50	48	33	256	47	215	41	513	42	211	43	1543	44	1780	51	429	51	539352	47
E	78	28	63	43	286	53	298	56	648	53	249	51	2311	66	2883	82	621	73	809167	71
F	51	19	29	20	144	27	88	17	229	19	85	17	1052	30	915	26	218	26	416123	37
G	39	14	64	44	436	81	544	103	1970	162	1223	250	3253	92	2419	69	604	71	749880	66
H	7	3	3	2	73	13	59	11	309	25	56	11	1024	29	844	24	218	26	299104	26
I	38	14	40	27	149	28	122	23	415	34	142	29	1486	42	1064	30	280	33	493614	43
K	7	3	17	12	129	24	67	13	462	38	106	22	1999	57	1695	48	432	51	652315	57
L	137	50	64	44	416	77	356	67	953	78	316	65	3309	94	2606	74	633	75	1135763	100
M	15	5	16	11	73	13	56	11	180	15	70	14	685	19	496	14	108	13	242931	21
N	14	5	12	8	82	15	123	23	283	23	83	17	1042	30	1157	33	291	34	408549	36
Not found	1	0	13	9	5	1	13	2	35	3	8	2	62	2	41	1	23	3	0	0
P	2058	749	880	604	1651	305	1863	352	2506	205	1023	209	3338	95	2282	65	479	57	719772	63
Q	49	18	22	15	209	39	139	26	433	36	134	27	1364	39	1620	46	388	46	543084	48
R	5	2	10	7	172	32	93	18	408	33	96	20	1752	50	1435	41	292	35	642666	56
S	22	8	38	26	450	83	654	123	964	79	474	97	2921	83	5205	149	1142	135	949964	83
T	5	2	16	11	184	34	112	21	378	31	152	31	1694	48	2461	70	669	79	609961	54
V	41	15	30	21	208	38	157	30	520	43	181	37	2361	67	2047	58	524	62	679513	60
W	6	2	2	1	43	8	17	3	68	6	27	6	271	8	192	5	57	7	138436	12
Y	11	4	6	4	184	34	35	7	221	18	28	6	696	20	632	18	193	23	303442	27
Total	2747	1001	1457	999	5414	1000	5297	1001	12197	1001	4895	1001	35173	1000	35000	996	8462	1002	11395534	1000

### Sheet: T_minus
Amino acid	High in PSP and PA	High in PSP and PA norm.	High in PA only	High in PA only norm.	High in PSP only	High in PSP only norm.	Medium in PA	Medium in PA norm.	Medium in PSP	Medium in PSP norm.	Low in PA	Low in PA norm.	Low in PSP	Low in PSP norm.	Other in PA; No evidence in PSP	Other in PA; No evidence in PSP norm.	Not phosphorylated in PA; No evidence in PSP	Not phosphorylated in PA; No evidence in PSP norm.	Count in human proteome	Count in human proteome norm.
A	203	74	124	85	311	57	373	70	784	64	281	57	2392	68	2617	75	664	78	799349	70
C	24	9	25	17	29	5	36	7	100	8	29	6	425	12	390	11	122	14	262549	23
D	171	62	113	78	305	56	321	61	568	47	246	50	1709	49	1940	55	422	50	539352	47
E	198	72	98	67	291	54	337	64	710	58	248	51	2239	64	2742	78	633	75	809167	71
F	53	19	38	26	95	18	87	16	247	20	63	13	1058	30	874	25	226	27	416123	37
G	301	110	150	103	432	80	410	77	917	75	348	71	2474	70	2462	70	603	71	749880	66
H	75	27	70	48	326	60	424	80	1585	130	1092	223	1700	48	787	22	164	19	299104	26
I	70	25	32	22	133	25	147	28	355	29	123	25	1556	44	1214	35	317	37	493614	43
K	179	65	102	70	296	55	268	51	712	58	205	42	2525	72	1543	44	379	45	652315	57
L	263	96	110	75	375	69	385	73	947	78	278	57	3240	92	2602	74	652	77	1135763	100
M	39	14	26	18	75	14	77	15	220	18	57	12	828	24	503	14	136	16	242931	21
N	109	40	70	48	193	36	165	31	410	34	148	30	1195	34	1222	35	271	32	408549	36
P	173	63	120	82	550	102	620	117	998	82	413	84	2216	63	3367	96	716	85	719772	63
Q	172	63	59	40	202	37	193	36	428	35	193	39	1388	39	1608	46	379	45	543084	48
R	197	72	74	51	428	79	340	64	823	67	251	51	2522	72	1393	40	288	34	642666	56
S	208	76	78	54	749	138	567	107	1044	86	489	100	2777	79	4537	130	1122	133	949964	83
T	84	31	67	46	222	41	219	41	427	35	166	34	1686	48	2324	66	639	76	609961	54
V	176	64	88	60	220	41	238	45	613	50	199	41	2225	63	2090	60	508	60	679513	60
W	19	7	5	3	30	6	23	4	46	4	20	4	261	7	212	6	52	6	138436	12
Y	33	12	8	5	152	28	67	13	263	22	46	9	757	22	573	16	169	20	303442	27

### Sheet: T_FDR
Category	Count of sites in category	Normalised count (to 1000) of Pro at +1	FDR	True positive phosphosite count
High in PSP and PA	2747	749	0	2747
High in PA only	1457	604	21	1151.03
High in PSP only	5414	305	64.2	1938.21
Medium in PA	5297	352	57.4	2256.52
Medium in PSP	12197	205	78.6	2610.16
Low in PA	4895	209	78	1076.9
Low in PSP	35173	95	94.5	1934.52
Other in PA; No evidence in PSP	35000	65	98.8	420
Not phosphorylated in PA; No evidence in PSP	8462	57	100	0
Final category	Count of sites in category	Normalised count (to 1000) of Pro at +1	FDR	True positive phosphosite count
High in PA (High in PSP and PA + High in PA only)	4204	NA	7.28	3897.95
High in PSP (High in PSP and PA + High in PSP only)	8161	NA	42.6	4684.41
Medium in PA	5297	352	57.4	2256.52
Medium in PSP	12197	205	78.6	2610.16
Low in PA	4895	209	78	1076.9
Low in PSP	35173	95	94.5	1934.52
Other in PA; No evidence in PSP	35000	65	98.8	420
Not phosphorylated in PA; No evidence in PSP	8462	57	100	0
Total in PA	57858	NA	NA	7651.37
Total in PSP	55531	NA	NA	9229.09

### Sheet: Y_plus
Amino acid	High in PSP and PA	High in PSP and PA norm.	High in PA only	High in PA only norm.	High in PSP only	High in PSP only norm.	Medium in PA	Medium in PA norm.	Medium in PSP	Medium in PSP norm.	Low in PA	Low in PA norm.	Low in PSP	Low in PSP norm.	Other in PA; No evidence in PSP	Other in PA; No evidence in PSP norm.	Not phosphorylated in PA; No evidence in PSP	Not phosphorylated in PA; No evidence in PSP norm.	Count in human proteome	Count in human proteome norm.
A	111	113	14	77	579	66	98	67	425	59	88	66	1050	52	402	40	118	54	799349	70
C	11	11	1	5	169	19	17	12	123	17	28	21	351	17	142	14	42	19	262549	23
D	99	100	22	120	670	76	119	82	456	63	96	73	1028	51	492	49	122	56	539352	47
E	152	154	27	148	920	105	189	129	655	91	149	113	1389	69	899	90	137	63	809167	71
F	23	23	4	22	308	35	59	40	251	35	41	31	782	39	212	21	65	30	416123	37
G	71	72	4	22	653	74	129	88	506	70	116	88	1317	65	703	70	148	68	749880	66
H	17	17	6	33	236	27	28	19	199	28	30	23	508	25	222	22	35	16	299104	26
I	49	50	11	60	354	40	57	39	313	43	39	29	1113	55	318	32	76	35	493614	43
K	33	33	5	27	339	39	45	31	442	61	40	30	1402	69	1426	142	116	53	652315	57
L	59	60	16	87	486	55	85	58	581	80	84	63	2037	101	666	67	189	87	1135763	100
M	12	12	2	11	154	18	19	13	141	20	23	17	480	24	133	13	34	16	242931	21
N	33	33	12	66	300	34	44	30	244	34	53	40	737	37	425	42	83	38	408549	36
Not found	2	2	3	16	26	3	5	3	19	3	8	6	51	3	27	3	7	3	0	0
P	17	17	14	77	262	30	46	32	305	42	54	41	848	42	608	61	166	76	719772	63
Q	63	64	3	16	510	58	70	48	375	52	72	54	999	49	461	46	102	47	543084	48
R	21	21	1	5	439	50	41	28	372	51	48	36	1292	64	521	52	127	58	642666	56
S	72	73	16	87	923	105	197	135	709	98	168	127	1579	78	1192	119	286	131	949964	83
T	38	39	10	55	451	51	66	45	352	49	58	44	1080	53	507	51	139	64	609961	54
V	73	74	9	49	561	64	112	77	433	60	89	67	1263	63	375	37	107	49	679513	60
W	1	1	3	16	69	8	9	6	59	8	13	10	189	9	63	6	14	6	138436	12
Y	29	29	0	0	368	42	25	17	268	37	27	20	696	34	215	21	71	33	303442	27
Total	986	998	183	999	8777	999	1460	999	7228	1001	1324	999	20191	999	10009	998	2184	1002	11395534	1000

### Sheet: Y_minus
Amino acid	High in PSP and PA	High in PSP and PA norm.	High in PA only	High in PA only norm.	High in PSP only	High in PSP only norm.	Medium in PA	Medium in PA norm.	Medium in PSP	Medium in PSP norm.	Low in PA	Low in PA norm.	Low in PSP	Low in PSP norm.	Other in PA; No evidence in PSP	Other in PA; No evidence in PSP norm.	Not phosphorylated in PA; No evidence in PSP	Not phosphorylated in PA; No evidence in PSP norm.	Count in human proteome	Count in human proteome norm.
A	57	58	12	66	511	58	92	63	456	63	91	69	1106	55	506	51	133	61	799349	70
C	9	9	0	0	99	11	13	9	76	11	21	16	253	13	112	11	36	16	262549	23
D	116	118	19	104	873	99	135	92	576	80	135	102	1379	68	560	56	124	57	539352	47
E	81	82	23	126	738	84	136	93	577	80	92	69	1398	69	541	54	134	61	809167	71
F	38	39	5	27	195	22	33	23	205	28	37	28	671	33	293	29	55	25	416123	37
G	45	46	13	71	593	68	98	67	459	64	78	59	1305	65	672	67	165	76	749880	66
H	35	35	4	22	252	29	28	19	197	27	46	35	554	27	252	25	60	27	299104	26
I	106	108	15	82	568	65	96	66	424	59	76	57	1029	51	248	25	71	33	493614	43
K	35	35	11	60	328	37	73	50	493	68	75	57	1634	81	399	40	104	48	652315	57
L	103	104	25	137	763	87	121	83	633	88	123	93	1860	92	604	60	157	72	1135763	100
M	19	19	4	22	113	13	24	16	123	17	17	13	465	23	127	13	42	19	242931	21
N	54	55	11	60	437	50	76	52	340	47	55	42	825	41	359	36	86	39	408549	36
P	34	34	8	44	553	63	99	68	438	61	80	60	1065	53	2123	212	175	80	719772	63
Q	42	43	1	5	426	49	57	39	294	41	60	45	777	38	372	37	120	55	543084	48
R	13	13	2	11	277	32	53	36	376	52	43	32	1467	73	416	42	89	41	642666	56
S	29	29	3	16	568	65	125	86	525	73	130	98	1419	70	1209	121	302	138	949964	83
T	59	60	10	55	500	57	52	36	346	48	51	39	915	45	493	49	151	69	609961	54
V	99	100	12	66	628	72	113	77	412	57	83	63	1202	60	415	41	101	46	679513	60
W	0	0	3	16	61	7	15	10	37	5	10	8	190	9	57	6	13	6	138436	12
Y	12	12	2	11	294	33	21	14	241	33	21	16	677	34	251	25	66	30	303442	27
Total	986	999	183	1001	8777	1001	1460	999	7228	1002	1324	1001	20191	1000	10009	1000	2184	999	11395534	1000

### Sheet: Y_FDR
Category	Count of sites in category	Normalised count (to 1000) of Ala at +1	FDR based on Ala at +1 using Other as 100% FDR	TP count based on Ala at +1	Normalised count (to 1000) of Glu at +1	FDR based on Glu at +1 using Not phosphorylated as 100% FDR	TP count based on Glu at +1	Normalised count (to 1000) of Asp at -1	FDR based on Asp at -1 using Other as 100% FDR	TP count based on Asp at -1	Normalised count (to 1000) of Ile at -1	FDR based on Ile at -1 using Other as 100% FDR	TP count based on Ile at -1	Normalised count (to 1000) of Val at -1	FDR based on Val at -1 using Other as 100% FDR	TP count based on Val at -1	Average Tyr FDR	Average TPs	Tyr FDR SD	95% Confidence interval
High in PSP and PA	986	113	0	986	154	0	986	118	0	986	108	0	986	100	0	986	0	986	0	Na
High in PA only	183	77	49.3	92.781	148	6.6	170.922	104	22.6	141.642	82	31.3	125.721	66	57.6	77.592	33.5	121.695	20.4799	17.95
High in PSP only	8777	66	64.4	3124.61	105	53.8	4054.97	99	30.6	6091.24	65	51.8	4230.51	72	47.5	4607.93	49.6	4423.61	12.318	10.8
Medium in PA	1460	67	63	540.2	129	27.5	1058.5	92	41.9	848.26	66	50.6	721.24	77	39	890.6	44.4	811.76	13.2799	11.64
Medium in PSP	7228	59	74	1879.28	91	69.2	2226.22	80	61.3	2797.24	59	59	2963.48	57	72.9	1958.79	67.3	2363.56	6.7961	5.96
Low in PA	1324	66	64.4	471.344	113	45.1	726.876	102	25.8	982.408	57	61.4	511.064	63	62.7	493.852	51.9	636.844	16.512	14.47
Low in PSP	20191	52	83.6	3311.32	69	93.4	1332.61	68	80.6	3917.05	51	68.7	6319.78	60	67.8	6501.5	78.8	4280.49	10.7523	9.42
Other in PA; No evidence in PSP	10009	40	100	0	90	70.3	2972.67	56	100	0	25	100	0	41	100	0	94.1	590.531	13.2822	11.64
Not phosphorylated in PA; No evidence in PSP	2184	54	100	0	63	100	0	57	100	0	33	100	0	46	100	0	100	0	0	Na
Final category	Count of sites in category	Normalised count (to 1000) of Pro at +1	FDR	True positive phosphosite count
High in PA (High in PSP and PA + High in PA only)	1169	NA	5.2	1108.21
High in PSP (High in PSP and PA + High in PSP only)	9763	NA	44.6	5408.7
Medium in PA	1460	1460	44.4	811.76
Medium in PSP	7228	7228	67.3	2363.56
Low in PA	1324	1324	51.9	636.844
Low in PSP	20191	20191	78.8	4280.49
Other in PA; No evidence in PSP	10009	10009	94.1	590.531
Not phosphorylated in PA; No evidence in PSP	2184	NA	100	0
Total in PA	16146	NA	NA	3147.35
Total in PSP	37182	NA	NA	12052.8

### Sheet: FDR_summaries
Phosphorylation likelihood	Ser count	Ser FDR (%)	Ser TP count	Thr count	Thr FDR (%)	Thr TP count	Tyr count	Tyr FDR (%)	Tyr TP count
High in PA	26186	7.45	24235.1	4204	7.28	3897.95	1169	5.2	1108.21
High in PSP	32306	26.7	23680.3	8161	42.6	4684.41	9763	44.6	5408.7
Medium in PA	20517	47.6	10750.9	5297	57.4	2256.52	1460	44.4	811.76
Medium in PSP	34154	61.5	13149.3	12197	78.6	2610.16	7228	67.3	2363.56
Low in PA	12950	62.3	4882.15	4895	78	1076.9	1324	51.9	636.844
Low in PSP	66777	84.1	10617.5	35173	94.5	1934.52	20191	78.8	4280.49
Other in PA; No evidence in PSP	60221	92.1	4757.46	35000	98.8	420	10009	94.1	590.531
Not phosphorylated in PA; No evidence in PSP	13892	100	0	8462	100	0	2184	100	0
Total in PA (all evidence)	133766	NA	44626	57858	NA	7651	16146	NA	3147
Total in PSP (all evidence)	133237	NA	47447	55531	NA	9229	37182	NA	12053
Total in PA with positive evidence only	59653	NA	39868.2	14396	NA	7231.37	3953	NA	2556.82
Total in PSP with positive evidence only	133237	NA	47447.1	55531	NA	9229.09	37182	NA	12052.8
