## Supplementary material for "Profiling the Human Phosphoproteome to Estimate the True Extent of Protein Phosphorylation": SI_Tab16_Uniprot_terms_analysis

### Sheet: Ser_dataset
	% of proteins in set enriched for term
UniProt term	High in PSP and PA	High in PSP or PA	Medium in PSP and/or PA	Low in PSP and/or PA	Other evidence in PA	Not phosphorylated in PA	No evidence in PSP or PA
Phosphoprotein	92.4717	52.7797	32.1733	12.9819	15.1943	18.1818	3.50656
Alternative splicing	66.9483	56.7797	53.4471	49.7812	42.0495	18.1818	28.2291
Nucleus	45.7653	29.7966	24.3926	18.4205	15.1943	18.1818	11.0242
Acetylation	35.894	19.3559	15.1346	6.98062	12.3675	9.09091	3.05247
Transcription	18.3215	13.3898	11.9173	10.0021	7.77385	0	4.9445
Membrane	27.4054	35.5932	40.3152	41.5503	44.8763	54.5455	42.1544
Glycoprotein	8.39255	20.1695	24.5568	33.4028	23.6749	18.1818	29.44
Signal	4.51316	16.2034	17.8923	24.901	26.5018	9.09091	27.2452
Disulfide bond	4.87805	15.8644	17.8595	25.2969	25.4417	9.09091	28.6075

### Sheet: Thr_dataset
	% of proteins in set enriched for term
UniProt term	High in PSP and PA	High in PSP or PA	Medium in PSP and/or PA	Low in PSP and/or PA	Other evidence in PA	Not phosphorylated in PA	No evidence in PSP or PA
Phosphoprotein	94.2642	77.2975	55.2648	31.7173	42.451	45	8.63564
Alternative splicing	69.0614	64.2887	60.5919	53.6892	49.2157	61	33.4808
Nucleus	52.0278	43.6844	35.8567	21.1231	26.6667	28	12.1394
Acetylation	43.3951	31.347	21.3084	12.7	16.1765	15	4.45939
Transcription	20.1043	20.3945	18.7539	9.0271	12.451	10	5.07875
Membrane	24.7393	30.2979	33.2087	40.0261	36.3725	46	42.7181
Glycoprotein	6.25724	10.7428	18.9097	29.7094	17.3529	23	28.756
Signal	2.66512	6.54637	13.3022	21.6128	12.6471	16	26.6325
Disulfide bond	3.18656	7.51154	12.7414	21.6291	15.1961	20	27.2872

### Sheet: Tyr_dataset
	% of proteins in set enriched for term
UniProt term	High in PSP and PA	High in PSP or PA	Medium in PSP and/or PA	Low in PSP and/or PA	Other evidence in PA	Not phosphorylated in PA	No evidence in PSP or PA
Phosphoprotein	87.909	74.4484	56.1877	36.2569	50.3382	56.391	15.8477
Alternative splicing	66.0028	63.6553	61.9601	55.484	54.4928	52.6316	38.7069
Nucleus	33.4282	34.347	31.7691	27.0885	48.9855	42.1053	16.8966
Acetylation	46.5149	35.5397	23.0066	12.5781	16.4251	14.2857	5.97701
Membrane	36.8421	35.3906	36.5864	37.3366	20.6763	25.5639	41.8534
Glycoprotein	13.0868	15.3548	22.01	27.2779	8.21256	12.0301	27.658
Signal	10.5263	10.972	15.9053	18.602	7.53623	9.02256	23.8362
Disulfide bond	9.67283	10.4651	15.9053	19.928	7.343	8.27068	24.5546
